# The N’ terminus of Alpha-1 Giardin, a parasitic annexin orthologue, is essential for oligomerization and lipid-binding activity

**DOI:** 10.64898/2026.01.09.697555

**Authors:** Dawid Warmus, Corina D. Wirdnam, Erina A. Balmer, Tendai Muronzi, Manfred Heller, Özlem Tastan Bishop, Carmen Faso

## Abstract

Annexins are Ca²⁺- and membrane-binding proteins conserved across eukaryotes and involved in diverse membrane-associated processes, including unconventional protein secretion (UPS). In the intestinal parasite Giardia lamblia, annexins are represented by a family of 21 proteins termed alpha-giardins (αGs), all of which lack classical signal peptides yet are detected at the parasite surface and in the secretome. Here, we present a comprehensive functional analysis of αGs, with a particular focus on α1-giardin (α1G), a leading vaccine candidate against giardiasis and a putative virulence-associated UPS substrate. We show that αGs localize to peripheral endocytic compartments (PECs), specialized endo-lysosomal organelles implicated in protein release, and engage in multiprotein complexes enriched in UPS substrates. Using lipid-binding assays, cross-linking mass spectrometry, and structural modelling, we define conserved and divergent features of αG membrane interactions. Focusing on α1G, we combine site-directed mutagenesis, confocal microscopy, and mass photometry to demonstrate a critical role for its short N-terminal region in oligomerization and membrane association. Integration of these data with molecular dynamics simulations reveals how α1G oligomeric state and membrane occupancy are regulated at PEC membranes. Together, our findings establish a mechanistic framework for annexin-mediated UPS in Giardia and provide structural insights relevant to parasite virulence and vaccine development.
