## Supplementary Data and Figures for "The N’ terminus of Alpha-1 Giardin, a parasitic annexin orthologue, is essential for oligomerization and lipid-binding activity": Supplementary Data 3_Native IP for G282 and G283.xlsx

### Sheet: Sample IDs
sample IDs	protein name
iBAQ NAT282_1	iBAQ NAT282_2	iBAQ NAT283_1	iBAQ NAT283_2	iBAQ WB7_1	iBAQ WB8_1

### Sheet: Protein Groups cleaned
Protein	Transcript product	Number of proteins	Razor + unique peptides	Sequence coverage [%]	Mol. weight [kDa]	Sequence length	Score	Intensity	iBAQ peptides	MS/MS count	iBAQ NAT282_1	iBAQ NAT282_2	iBAQ NAT283_1	iBAQ NAT283_2	iBAQ WB7_1	iBAQ WB8_1
GL50803_10091	Ribosomal protein L23	1	4	30.3	15.422	142	67.664	84616000	9	12	2611600	2159900	1251300	806110	1093900	0
GL50803_136021	Beta tubulin	3	20	67.3	50.049	447	323.31	2760900000	20	236	7557700	15545000	10513000	15603000	1128400	2545600
GL50803_10167	Coiled-coil protein	1	90	83.9	133.02	1190	323.31	19351000000	71	789	43055000	56151000	4152800	6304900	0	0
GL50803_102108	Clathrin heavy chain	1	2	1.2	206.95	1871	11.723	0	84	2	0	0	0	0	0	0
GL50803_10255	Translation initiation factor eIF-4A putative	1	6	21.7	43.272	391	323.31	123840000	26	42	990630	1024900	119200	977740	278720	90674
GL50803_10311	Ornithine carbamoyltransferase	1	6	31.8	36.437	327	104.07	134300000	18	44	849570	1118600	417830	644900	280160	564950
GL50803_10367	Ribosomal protein S24	1	5	52.3	14.843	132	40.982	239700000	7	17	2171800	3238500	1710000	3125100	0	0
GL50803_112079	Alpha-tubulin	2	17	56.2	50.552	454	323.31	4875900000	21	252	25233000	38102000	36212000	47709000	6518000	8582600
GL50803_103810	Protein 21.1	1	41	32.9	206.46	1873	323.31	2569200000	88	182	4486300	5065300	13012	19210	0	0
GL50803_10428	Ribosomal protein L10	1	4	20	24.233	210	23.446	467320000	11	14	13290000	8702600	11166000	7319800	890870	1114800
GL50803_10623	Phosphoenolpyruvate carboxykinase	1	20	48.8	73.844	654	323.31	1031500000	26	72	6804700	7767100	0	0	0	0
GL50803_10698	Phosphorylase B kinase gamma catalytic chain	1	3	7.1	85.288	770	28.733	44559000	35	9	668370	604740	0	0	0	0
GL50803_10919	Ribosomal protein S10B	1	3	40.3	15.383	134	49.081	226170000	6	37	507070	2008600	314860	295760	843080	1532200
GL50803_11118	Enolase	1	24	75.3	48.219	445	323.31	3787200000	23	137	21958000	24848000	0	0	0	0
GL50803_112063	hypothetical protein	3	2	5.2	72.524	656	12.025	8276300	24	3	172190	172660	0	0	0	0
GL50803_112103	Arginine deiminase	1	5	16	64.131	580	62.163	56720000	34	11	0	235920	36432	31782	212150	135080
GL50803_112312	Elongation factor 1-alpha	2	26	62	49.104	442	323.31	2414300000	28	214	9553400	11456000	3762400	4803100	1754600	3533100
GL50803_11247	Ribosomal protein L13a	1	5	30.5	22.873	197	62.127	104100000	11	17	1122100	1411500	1403200	1511700	0	436500
GL50803_113133	hypothetical protein	1	8	13.7	95.363	837	126.94	173890000	38	44	901670	454440	418350	559490	553260	619520
GL50803_113553	Kinase NEK	1	4	8	71.521	650	140.81	59149000	38	26	115740	105260	149650	312070	26074	17411
GL50803_11359	Ribosomal protein S4	1	6	33.2	30.411	268	227.78	324460000	15	46	4816200	3192600	1208600	1624700	911480	604470
GL50803_113677	Coiled-coil protein	1	141	76.9	254.97	2275	323.31	49217000000	128	871	70032000	90894000	43411	111280	0	0
GL50803_11390	Kinase NEK	1	38	83.8	85.183	777	323.31	70764000000	31	473	233400000	299670000	169200	222110	0	0
GL50803_11397	TCP-1 chaperonin subunit beta	1	2	5.1	56.604	525	12.448	9753100	35	4	65929	104660	34526	73544	0	0
GL50803_114162	VSP	1	2	41.4	69.842	674	199.99	49679000	21	22	1231000	1134600	0	0	0	0
GL50803_114210	hypothetical protein	1	14	23.1	114.01	1088	227.39	335530000	31	47	1636500	2024400	0	0	0	0
GL50803_114609	Pyruvate-flavodoxin oxidoreductase	1	10	12.8	138.93	1253	323.01	218860000	60	48	750340	879380	536660	650610	39969	21008
GL50803_96370	Reverse transcriptase/endonuclease putative	5	2	10.6	22.362	198	11.97	36990000	12	3	1114200	1968300	0	0	0	0
GL50803_11654	Alpha-1 giardin	2	44	93.1	34.974	304	323.31	1432600000000	17	5191	4606700000	4919300000	3545800000	5199400000	134470	6458900
GL50803_11720	hypothetical protein	1	21	63.3	48.468	442	323.31	8054300000	21	243	55273000	77245000	5886300	11143000	0	0
GL50803_11950	Ribosomal protein L18	1	3	26.8	20.161	179	37.959	98255000	9	21	3295200	2746000	1145700	1578700	744850	1406800
GL50803_11992	TCP-1 chaperonin subunit epsilon	1	19	49.2	61.193	553	323.31	943950000	31	72	41617	152440	5689900	7858800	0	0
GL50803_12981	Ribosomal protein S5	1	7	50	21.025	190	185.83	263110000	10	30	4678700	6556400	1814900	3403000	1464600	2068000
GL50803_1345	Ribosomal protein L10a	1	9	42.5	24.997	221	323.31	449400000	14	55	2718000	4648400	547580	840790	447290	551110
GL50803_13475	Axoneme-associated protein GASP-180	1	105	64	236.33	2124	323.31	56034000000	124	944	53490000	62592000	5494100	7087700	0	0
GL50803_13500	TCP-1 chaperonin subunit theta	1	2	3.9	60.646	563	12.116	4969500	30	3	0	57883	33869	73899	0	0
GL50803_13608	Acetyl-CoA synthetase	1	3	10.2	78.1	726	29.388	6037300	34	3	0	0	102350	75221	0	0
GL50803_137716	Axoneme-associated protein GASP-180	1	11	9.9	174.78	1585	262.89	140820000	98	32	264220	359440	0	0	9448.6	10997
GL50803_13864	Heat shock protein HSP 90-alpha	1	4	16	36.99	324	122.52	136670000	11	22	1144600	1526400	1742000	2484100	405790	371700
GL50803_14019	Cathepsin B precursor	1	3	16	33.056	300	32.785	19894000	12	9	0	0	270150	896250	0	0
GL50803_14045	hypothetical protein	1	2	11.5	35.872	321	12.049	5789600000	16	2	95013000	108030000	41488000	101090000	6611500	5702500
GL50803_14071	hypothetical protein	1	4	9.4	101.46	923	205.19	110060000	37	20	213260	203820	322250	376280	861110	997940
GL50803_14091	Ribosomal protein L14	1	4	35.1	14.76	131	82.057	107390000	5	22	3196100	2825800	1718100	1266600	0	0
GL50803_14329	Ribosomal protein S7	1	2	19.5	21.752	190	12.63	21438000	15	3	0	0	290570	161640	186610	367760
GL50803_14373	Dynamin	1	10	21.4	79.512	732	323.31	386070000	46	90	863410	974810	270260	346180	454010	433410
GL50803_14521	Peroxiredoxin 1	3	5	34.8	22.523	201	256.53	257650000	10	47	2313100	4375900	1072800	1640400	0	0
GL50803_14551	Alpha-6 giardin	1	38	90.2	33.148	297	323.31	78208000000	15	769	820270000	965040000	81597000	111520000	0	0
GL50803_14620	Ribosomal protein S6	1	9	43.5	28.028	248	180.92	531180000	11	81	7797900	8386800	3984400	5168800	2122400	3556400
GL50803_14622	Ribosomal protein L13	1	4	29.1	26.588	234	86.122	505590000	10	45	4573200	5629700	716760	937850	1102800	129190
GL50803_14699	Ribosomal protein S23	1	2	9.1	15.864	143	133.55	151250000	8	13	3697900	6185200	2279900	2997700	1716700	2029000
GL50803_14800	Protein 21.1	1	15	55	43.686	402	323.31	2653700000	15	78	37799000	41275000	0	0	0	0
GL50803_14827	Ribosomal protein S11	1	8	56.5	18.064	154	112.9	384090000	9	71	332780	13007000	2610600	5038500	202370	233340
GL50803_14938	Ribosomal protein L12	1	5	34.1	19.571	182	55.944	315590000	12	24	6593200	11603000	3155900	4176700	388270	381910
GL50803_15035	Kinase NEK-like	1	23	58.2	59.21	533	323.31	2587400000	26	178	12043000	15509000	1025500	1270300	0	0
GL50803_15046	Ribosomal protein L26	1	4	32.6	15.584	135	73.649	202850000	6	48	1125200	1495900	501810	744330	462970	400780
GL50803_15106	Importin beta-3 subunit	1	2	4	127.68	1151	14.151	7277200	49	3	25714	109960	12843	0	0	0
GL50803_15228	Ribosomal protein S15A	1	4	38.5	14.748	130	243.92	206900000	9	32	2439300	6952400	2118900	1244900	1773400	2484000
GL50803_15260	Ribosomal protein S15	1	2	15.2	16.692	145	14.405	48771000	7	10	1166200	1527000	0	0	0	0
GL50803_15409	Kinase NEK	1	42	97.1	57.009	515	323.31	236630000000	22	1575	997000000	1193200000	117990000	150530000	584960	764940
GL50803_15410	Ser/Thr protein kinase	1	21	79.3	31.698	285	323.31	47438000000	14	536	719550000	885740000	53309000	66205000	0	0
GL50803_15411	Kinase NEK-frag	1	52	73.4	78.005	706	323.31	238340000000	31	1563	873400000	1071900000	101090000	143520000	67011	17600
GL50803_15427	Giardia trophozoite antigen GTA-2	1	4	21.6	26.57	236	58.679	160320000	11	16	1649100	1878700	0	0	0	0
GL50803_15520	Ribosomal protein L21	1	2	10.7	18.257	159	12.212	68046000	10	5	3146600	3658000	0	0	0	0
GL50803_15551	Ribosomal protein S18	1	3	27.3	17.472	154	114.11	546370000	10	47	5128200	6791300	1595700	2404500	648780	1938800
GL50803_15591	Coiled-coil protein	1	57	51.5	186.02	1685	323.31	7386100000	68	332	15300000	17833000	39173	34689	0	0
GL50803_15869	GTP-binding nuclear protein RAN/TC4	1	4	25.7	25.421	226	99.179	250230000	13	43	1460000	1590900	752460	1146000	294160	570460
GL50803_15953	Kinase NEK	1	3	4	124.8	1117	23.201	47093000	65	11	208950	232930	0	0	0	0
GL50803_16044	hypothetical protein	1	2	15.2	19.911	171	11.701	0	7	2	0	0	0	0	0	0
GL50803_16086	Ribosomal protein L2	1	4	35.9	27.037	251	126.38	461490000	14	36	5161500	1070100	2099400	3630200	2312200	3036000
GL50803_16265	Ribosomal protein S3a	1	10	45.6	28.364	248	249.6	727130000	16	65	4517700	5212400	2478400	3482400	2563900	2360200
GL50803_16279	Kinase NEK	1	2	6.7	75.315	661	-2	19827000	44	2	0	0	450610	0	0	0
GL50803_16310	Ribosomal protein L27a	1	4	27.5	17.129	149	28.077	185600000	8	23	4760000	3887200	2308800	3032500	1365500	1884300
GL50803_16387	Ribosomal protein L18a	1	6	37.6	20.584	173	41.398	182880000	10	40	1990800	2712100	1348100	1672800	60947	113060
GL50803_16404	hypothetical protein	1	2	12.5	17.294	160	11.731	5254900	9	3	443400	140480	0	0	0	0
GL50803_16424	hypothetical protein	1	4	26.6	29.702	252	27.768	38630000	10	11	0	0	929260	404050	0	0
GL50803_16431	Ribosomal protein L19	1	5	20.9	23.137	196	51.756	195330000	6	29	2218200	7182500	3451900	4729800	2124600	2377000
GL50803_16525	Ribosomal protein L3	1	9	35.6	42.642	379	187.29	381070000	25	56	169520	228510	1478500	359520	800270	51573
GL50803_16532	Protein 21.1	1	10	19	92.674	836	323.31	1032500000	44	51	744790	1167600	0	0	0	0
GL50803_16588	hypothetical protein	1	7	69.7	11.953	122	191.54	324530000	6	41	8674000	9672900	7083300	8756800	2112100	3612400
GL50803_16653	hypothetical protein	1	8	13.4	103.11	990	184.52	241970000	34	46	155250	150230	90078	121450	52593	39486
GL50803_16736	Protein 21.1	1	3	3.4	133.69	1207	30.354	39654000	58	10	149090	120170	0	0	0	0
GL50803_16745	Axoneme-associated protein GASP-180	1	6	11.5	115.97	1039	78.829	94413000	56	13	49239	78900	0	0	748120	400710
GL50803_16765	Kinase NEK	1	7	18.9	71.408	640	281.61	151450000	30	26	978570	1315700	0	0	0	0
GL50803_16824	Kinase NEK	2	50	68.7	90.575	823	323.31	7939400000	45	387	24376000	29882000	1466100	1849800	0	0
GL50803_16839	Kinase NEK-frag	1	26	54	85.929	778	323.31	1818300000	45	125	1688800	1150000	514070	901900	0	0
GL50803_17037	hypothetical protein	1	13	67.3	28.759	254	323.31	3030300000	14	64	9046700	12666000	0	0	0	0
GL50803_17054	Acidic ribosomal protein P0	1	9	44.2	35.036	326	323.31	415240000	13	63	4905500	6480200	917010	1652600	464100	636110
GL50803_17056	Ribosomal protein L9	1	5	41.1	20.855	185	172.05	243250000	10	45	1332700	1368100	724950	811930	418790	552940
GL50803_17063	Pyruvate-flavodoxin oxidoreductase	1	8	11.3	131.8	1199	61.595	265710000	52	38	114470	169350	78307	106650	114510	163880
GL50803_17121	Bip	1	14	30.3	74.359	677	323.31	409270000	38	67	2274700	2980800	0	243500	0	0
GL50803_17153	Alpha-11 giardin	1	25	81.4	35.01	307	323.31	73133000000	16	795	409240000	459500000	128180000	162240000	337280	341840
GL50803_17244	Ribosomal protein L7a	2	11	54.2	25.382	225	323.31	602510000	15	80	5099500	6794600	1761600	3298500	517390	1498000
GL50803_17249	Coiled-coil protein	1	166	76.1	190.52	1675	323.31	128320000000	100	2617	203190000	245130000	29362000	41808000	0	0
GL50803_17254	Phosphomannomutase-2	1	2	8.4	73.929	655	27.076	64928000	35	4	779110	493350	0	0	0	0
GL50803_17299	Kinase NEK-like	1	22	31.3	130.5	1182	323.31	782080000	60	89	2145400	3397400	0	0	0	0
GL50803_17327	Xaa-Pro dipeptidase	1	35	91.2	49.672	444	323.31	222790000000	22	1458	1265300000	1607900000	1499900	1780700	0	0
GL50803_17332	hypothetical protein	1	4	4.9	179.37	1656	49.569	28713000	68	10	0	0	0	0	220360	201900
GL50803_17337	Ribosomal protein P1B	1	3	65.3	11.843	118	323.31	182780000	4	34	2573600	2571300	1322300	1628000	1130400	2305100
GL50803_17364	Ribosomal protein S26	1	3	45	12.762	109	323.31	379910000	3	38	24991000	26384000	11930000	18338000	870010	1014800
GL50803_17395	Ribosomal protein L5	1	7	34.3	33.895	297	68.44	137850000	13	30	451310	2204100	411710	723300	135700	154190
GL50803_17483	Chaperone protein dnaJ	1	2	9.1	37.252	329	14.128	1736400	19	2	0	0	91388	0	0	0
GL50803_17547	Ribosomal protein L4	1	13	48.1	34.987	316	117.75	648780000	19	82	3557400	3985200	1485600	2282700	517790	708710
GL50803_17570	Elongation factor 2	1	3	5.6	99.625	898	19.984	41415000	44	24	40096	39452	74009	130020	115300	82038
GL50803_19003	Ribosomal protein L24A	1	4	23.5	11.976	102	127.88	92097000	5	20	5421500	1231600	0	1885600	1556600	2164300
GL50803_19436	Ribosomal protein L7	1	5	33.2	27.058	235	323.31	480830000	14	57	5838700	7000000	2132400	3445500	1080000	1214900
GL50803_21082	hypothetical protein	1	2	0.7	304.35	2673	13.904	18103000	120	1	0	71592	23945	16418	24800	14107
GL50803_21321	High cysteine membrane protein Group 5	2	8	21.9	72.772	675	108.22	82116000	34	32	557810	559850	407300	304770	304740	150830
GL50803_21505	Protein 21.1	1	3	6.5	95.242	871	17.091	101020000	52	8	707450	890960	0	344270	0	0
GL50803_21628	hypothetical protein	1	16	47.5	42.378	383	263.79	839300000	24	120	5384400	8480400	2770300	4769300	2745300	2636100
GL50803_2483	Kinase NEK	1	6	20.4	57.217	509	56.32	52222000	25	14	870910	1218000	0	0	0	0
GL50803_24880	High cysteine membrane protein Group 2	1	3	7.7	98.879	942	160.32	58786000	23	10	0	0	683370	579290	179240	324330
GL50803_3206	Pyruvate kinase	1	4	10.1	70.737	654	46.289	60167000	36	12	168360	421450	139820	362420	0	0
GL50803_3331	Malate dehydrogenase	1	4	24.8	35.494	331	198.57	137320000	16	33	926550	1836100	906650	1282400	403610	219110
GL50803_33660	Spindle pole protein putative	1	26	46.5	103.97	934	323.31	1870500000	57	147	4428500	5037500	41299	41519	0	0
GL50803_33769	NADH oxidase lateral transfer candidate	1	31	84.9	53.336	484	323.31	23680000000	24	315	103080000	141730000	115850	418930	0	0
GL50803_33862	Ribosomal protein S12	1	2	29.6	14.354	125	26.451	308080000	6	34	2012000	1886400	610770	1028000	1221900	988920
GL50803_35180	GTOR	1	2	1.2	363.18	3227	-2	15409000	130	2	0	0	18581	99946	0	0
GL50803_36069	Ribosomal protein L34	1	5	44.2	13.498	120	323.31	190300000	7	20	1928800	2749400	807570	904420	60343	412830
GL50803_3746	hypothetical protein	1	13	20.9	118.95	1101	323.31	231200000	57	46	1062400	621060	0	0	0	0
GL50803_41212	hypothetical protein	1	22	25.7	149.29	1319	323.31	369410000	77	64	524700	699850	0	0	0	0
GL50803_42357	hypothetical protein	1	14	16.4	115.24	1025	323.31	1316000000	27	84	13757000	16998000	0	0	0	114640
GL50803_4547	Ribosomal protein S9	1	5	30.2	21.653	189	73.19	81321000	10	25	1624800	1724300	469750	900280	145440	191290
GL50803_4627	hypothetical protein	1	2	2	118.6	1065	-2	485420000	42	2	0	0	5911900	5645800	0	0
GL50803_4652	Ribosomal protein S16	1	3	22.8	17.598	158	54.428	346990000	8	43	2961400	4656100	1908400	2857600	725630	1567300
GL50803_4959	Kinase NEK	1	7	10	116.1	1044	63.985	100900000	53	16	221960	348710	0	0	0	0
GL50803_5659	S-adenosylmethionine synthetase	1	2	6.2	48.846	436	13.559	7638000	26	2	0	0	180780	112990	0	0
GL50803_5795	Leucine-rich repeat protein 1 virus receptor protein	1	17	26.2	85.449	749	323.31	1838700000	37	201	2787400	2891300	2622100	2521200	3208500	2982600
GL50803_5845	Ribosomal protein S8	1	4	38.5	19.413	174	103.69	607240000	9	47	6100600	6278400	1304000	1586200	445810	1028200
GL50803_5947	Ribosomal protein L35a	1	2	20.3	13.889	123	13.645	95084000	9	17	1267700	2031900	586970	841700	381130	225390
GL50803_6022	Ribosomal protein S20	1	4	33.3	14.051	126	88.458	240440000	6	36	5584800	7722000	6493600	4985500	1040000	3382200
GL50803_6133	Ribosomal protein L35	1	2	13.8	17.454	152	37.146	44711000	7	13	1228500	805850	633800	736080	1026800	0
GL50803_6135	Ribosomal protein S17	1	2	27	15.725	137	294.12	160880000	7	34	462520	534990	156590	302490	168730	293890
GL50803_6344	Protein 21.1	1	13	75.3	24.961	227	323.31	5039800000	5	131	105700000	96754000	11052000	13433000	0	0
GL50803_6430	14-3-3 protein	1	4	23.4	28.576	248	76.903	54542000	17	12	0	0	949720	1077500	0	0
GL50803_6464	hypothetical protein	1	90	70.7	141.57	1261	323.31	97480000000	68	1428	175320000	232330000	63106000	102790000	0	0
GL50803_6563	Uracil phosphoribosyltransferase	1	3	19.4	23.2	211	19.39	8024800	15	6	299830	0	109460	125690	0	0
GL50803_6687	Glyceraldehyde 3-phosphate dehydrogenase	1	5	31.2	36.335	336	43.263	51426000	19	15	277020	586310	85456	114430	174400	118760
GL50803_7031	Spindle pole protein putative	1	7	12.3	109.26	995	70.958	93325000	47	26	347250	449200	43072	0	0	0
GL50803_7110	Ubiquitin	1	3	41.5	9.2906	82	323.31	251580000	5	17	2481100	3578100	20674000	23583000	0	0
GL50803_7422	hypothetical protein	1	8	30.9	69.313	622	80.549	244400000	27	23	963500	1034400	0	0	0	0
GL50803_7439	Ser/Thr phosphatase 2A	1	3	9	71.768	652	21.859	14666000	37	18	138780	130080	40927	86598	0	0
GL50803_7766	Ribosomal protein SA	1	3	19.2	28.072	245	18.785	87464000	11	9	1236200	1271000	1658100	1673200	0	0
GL50803_7796	Alpha-2 giardin	1	13	75.3	33.935	296	323.31	15312000000	14	198	99557000	153800000	356120	937300	0	0
GL50803_7870	Ribosomal protein L23A	1	5	39	16.023	141	35.498	165650000	9	22	3258700	3765700	1956600	2258300	239890	764980
GL50803_7878	Ribosomal protein S14	1	9	66.2	15.726	145	144.56	294740000	8	46	2207900	3296400	1484200	1936300	328890	1308500
GL50803_7999	Ribosomal protein S3	1	5	37.3	24.738	217	99.468	146120000	16	22	2938900	3485400	612530	835920	585660	133040
GL50803_8001	Ribosomal protein L15	1	4	22.5	24.294	204	24.581	53836000	9	14	2141600	1951700	764560	1124000	0	0
GL50803_8118	Ribosomal protein S2	1	9	44.2	26.723	242	76.051	199840000	16	23	4327200	4388300	1710200	615100	424030	582750
GL50803_8329	hypothetical protein	1	4	23.8	21.416	185	64.76	57778000	10	14	876770	810760	0	0	0	0
GL50803_8445	Kinase NEK	1	12	35	66.983	597	323.31	269970000	38	45	415040	673040	0	0	0	0
GL50803_8462	Ribosomal protein L27	1	5	39.3	15.35	135	30.093	51830000	8	17	485550	525600	396800	353430	435460	792690
GL50803_8692	hypothetical protein	1	3	13	37.196	331	19.176	42673000	18	15	309120	279650	1064100	717900	0	0
GL50803_8822	3-bisphosphoglycerate-independent phosphoglycerate mutase	1	2	6.8	65.09	589	11.372	89181000	26	1	0	0	2433100	996970	0	0
GL50803_8826	Glucokinase	1	6	29.7	37.713	343	81.381	148000000	18	19	1125200	2462900	0	0	0	0
GL50803_8854	hypothetical protein	1	4	11	70.191	638	25.724	62170000	32	6	308530	364070	0	0	0	0
GL50803_8855	P115 putative	1	49	67.5	104.09	932	323.31	20996000000	41	615	66359000	78785000	3665800	4706400	0	0
GL50803_88765	Cytosolic HSP70	1	10	18.2	71.632	664	97.249	106570000	32	33	172310	497260	667260	810390	147430	0
GL50803_8949	Protein 21.1	1	3	3.6	146.02	1327	99.277	124680000	55	15	224270	249790	0	0	0	0
GL50803_90665	hypothetical protein	1	2	3	129.58	1205	16.615	62356000	39	3	139400	906690	0	0	0	0
GL50803_90710	hypothetical protein	1	5	30.1	27.299	239	33.133	28049000	17	14	803200	846730	0	0	0	0
GL50803_9210	hypothetical protein	1	3	10.1	32.297	287	21.634	17288000	12	6	53060	127410	0	0	0	0
GL50803_93294	hypothetical protein	1	10	19.4	138.99	1256	323.31	305280000	60	43	1336100	1637400	0	0	0	0
GL50803_93358	Alcohol dehydrogenase	1	14	29.1	97.133	888	311.43	327340000	43	30	2309500	3011500	0	0	0	0
GL50803_93548	Phospholipase B	1	7	17.1	62.787	544	323.31	324790000	21	73	613120	1046200	766890	1022300	370470	502980
GL50803_9515	Coiled-coil protein	1	22	28.4	150.34	1374	323.31	1982900000	76	105	4471200	6219500	0	0	0	0
GL50803_95192	Protein 21.1	1	4	6.7	124.35	1146	111.67	59544000	58	22	32213	73771	0	0	0	0
GL50803_96306	hypothetical protein	1	2	1.9	63.022	567	12.137	9910600000	31	8	511720	570840	127040000	191580000	0	0
GL50803_96670	Potassium-transporting ATPase alpha chain 1	1	4	5.7	147.96	1335	23.435	37992000	64	14	118060	143900	0	32066	0	0
GL50803_98054	Heat shock protein HSP 90-alpha	1	4	11.7	43.437	376	323.31	103790000	23	24	135700	237610	405960	3090400	0	0
GL50803_98056	Ribosomal protein L17	1	3	22.6	18.68	164	220.66	419660000	7	42	11625000	7934200	819850	2018900	2248800	1885900
GL50803_9810	Ribosomal protein L44	1	2	12.3	12.277	106	11.815	30182000	5	5	1674300	1877900	983920	683500	379880	436850
GL50803_9848	Dynein light chain	1	3	47.2	10.448	89	18.007	12135000	5	5	828800	1598200	0	0	0	0
GL50803_9861	hypothetical protein	1	9	32.5	42.712	385	88.165	147680000	23	44	445510	543210	483660	793920	478450	567980
GL50803_9909	Pyruvate phosphate dikinase	1	7	13.1	97.658	884	60.52	87597000	51	20	241420	268500	69440	0	57775	70382
