## Supplementary Data and Figures for "The N’ terminus of Alpha-1 Giardin, a parasitic annexin orthologue, is essential for oligomerization and lipid-binding activity": Supplementary Data 5_Primers table.xlsx

### Sheet: Sheet1
Construct	Gene	Forward primer	Reverse primer
G25	GL50803_11654 alpha 1-giardin	gc TCTAGA GTA AGC CTT GTG GTG CGG CTC	gc TTAATTAA CTT CAC GCG CCA GAG GGT G	ligated into P16 cut XbaI/PacI
G26	GL50803_17153 alpha 11- giardin	gc TCTAGA CTCTCTTGATATACAGGGCTGTTG	gc TTAATTAA TTT AGC AAG CTT CCA GAA CAT GAG
G65	GL50803_15411 NEK kinase	gc TCTAGA TCT TCC CCA TCC AGC GTC AGT AG	gc TTAATTAA GGC CCT CTC GAG GAT CCT GAT G
G183	GL50803_14551 alpha 6 giardin	ATGGTCACCACGGTCCAAGATC	gc TTAATTAA CAT AAC ACG CCA GAG GAT TTT AAT C	ligated into P174 cut HpaI/PacI
G190	GL50803_17153 alpha 11- giardin	ATG TCC TAC GGA GAC GCT ATC C	gc TTAATTAA TTT AGC AAG CTT CCA GAA CAT GAG
G191	GL50803_11683 Alpha-3 giardin	ATG TCT GAC ACT GTC ACC AAG GTC	gc TTAATTAA CAC TCT CCA AAG GAC CTT GAG AAC
G192	GL50803_7799 Alpha-4 giardin	ATG TCT GCC ACG GTA TCC ACA G	gc TTAATTAA CTC CAC GCG CCA AAA GAC TAG
G193	GL50803_7797 Alpha-5 giardin	ATG ACG TCC ACT GTT GCT CAG	gc TTAATTAA TGC ATC TGT GAC GCG CCA TAG
G194	GL50803_103373 Alpha-7.1 giardin	ATGTGTCGACTAGCCTACGGGC	gc TTAATTAA CAT GAC GTG CCA GAG GAC GC
G196	GL50803_11649 alpha-8 giardin	ATG GAC GAT TCA CGG AAG GCC TAC	gc TTAATTAA AGT GAT GTT CTC GTG TTT TTC TGC C
G197	GL50803_103437 alpha-9 giardin	ATG TCC CTC ACT GTA TCC GAC CTC	gc TTAATTAA GTT TGC GCC TTC GGT GTC AAC AC
G198	GL50803_5649 alpha-10 giardin	ATGAAAAAATTCTATGAAAAGAGTAAAATTAAC	gc TTAATTAA TAG AAC CCC CCA CAT GGT ACA AC
G199	GL50803_10073 alpha-12 giardin	ATGGCCTCTACATGCAATCACG	gc TTAATTAA CTC GGG AAC CTG TAA GAG GAC AAG
G200	GL50803_1076 alpha-13 giardin	ATGCCTGTTCTGACCCCCATAGG	gc TTAATTAA ATC CAC ATC CCA GAG CCG CAT G
G201	GL50803_ 15097 alpha-14 giardin	ATGGCAAATAAAAATTACCAGATGTCCAC	gc TTAATTAA CAA CTC GAG AGT CAT CGG CCT G
G202	GL50803_ 13996 alpha-15 giardin	ATG GAC CAC ATC TCT TTA TGC ACC G	gc TTAATTAA TGG GCA CAG GGA AGG GAT GCC
G203	GL50803_10036 alpha-16 giardin	ATGTCATACGGGAATATAGTAGGCCAGATAAG	gc TTAATTAA TGG CGC CGC CGT CCA CAA GCT C
G204	GL50803_ 15101 alpha-17 giardin	ATGTCCTACACTCAACTGAGTCGAGAG	gc TTAATTAA TGC CTC GGG AGC CCA AAG CTC
G205	GL50803_ 10038 alpha-18 giardin	ATG CAT TTA GCG CAA TCA CTT GAA G	gc TTAATTAA TAT CTT CCA GAC TGT TGC AAG TGC C
G206	GL50803_ 4026 alpha-19 giardin	ATG GGT TGT GCC GCA TCA ACT CCC GAT G	gc TTAATTAA GTC GCC GCG GGG AGT CGA GGA TTC
G219	N-terminal V5 added to GL50803_11654 alpha 1-giardin	ATG ATCCCTAACCCTCTCCTCGGTCTCGAT CCGAAGGTCACCGACATTGCG	gc TTAATTAA CTT CAC GCG CCA GAG GGT G
G220	GL50803_11654 alpha 1-giardin K12E	ATG CCG AAG GTC ACC GAC ATT GCG AAC GAG CTC GAG CAG GCC	gc TTAATTAA CTT CAC GCG CCA GAG GGT G
G222	GL50803_11654 alpha 1-giardin K55E, K56A, K 59E	gc TCTAGA GTA AGC CTT GTG GTG CGG CTC	CTC GGA GCC GCC CTC GAG CGC CGC CTC GAT GTC GTC GGG GAG	2 parts put together into P16 cut XbaI/PacI
		CTC CCC GAC GAC ATC GAG GCG GCG CTC GAG GGC GGC TCC GAG	gc TTAATTAA CTT CAC GCG CCA GAG GGT G
G232	GL50803_11654 alpha 1-giardin K59E-K282A-R283E	gc TCTAGA GTA AGC CTT GTG GTG CGG CTC	CCT CGG AGC CGC CCT CGA GCG CCT TCT TGA TG	2 parts put together into P16 cut XbaI/PacI
		CATCAAGAAGGCGCTCGAGGGCGGCTCCGAGG	GCTTA ATT AAC TTC ACG CGC CAG AGG GTG CGA AGG ATT GGG GCC ATC TCC GCG TCG AAG
G233	GL50803_11654 alpha 1-giardin R132A-K133E-K211E	gc TCTAGA GTA AGC CTT GTG GTG CGG CTC	GCA GGC ACC AGT CCT CCT CGG CGC CGA CAT CCT TCA TGA AG	3 parts put together into P16 cut XbaI/PacI
		CTTCATGAAGGATGTCGGCGCCGAGGAGGACTGGTGCCTGC	GTA TAG TAG TCC GTC TCC GTG TAG ATG GTG GC
		GCCACCATCTACACGGAGACGGACTACTATAC	gc TTAATTAA CTT CAC GCG CCA GAG GGT G
G282	GL50803_11654 alpha 1-giardin	atg CCGAAGGTCACCGACATTGCG	gc TTAATTAA CTT CAC GCG CCA GAG GGT G	ligated into P174 cut HpaI/PacI
G283	GL50803_11654 alpha 1-giardin N-terminal 3 truncation	atg GTCACCGACATTGCGAACGAG	gc TTAATTAA CTT CAC GCG CCA GAG GGT G
G284	GL50803_11654 alpha 1-giardin N-terminal 16 truncation	atg GCCAAGGACGAGGTCCAGATC	gc TTAATTAA CTT CAC GCG CCA GAG GGT G
G285	GL50803_11654 alpha 1-giardin N-terminal 73 truncation	atg CGTCACGAGGTCCGCGCCCAG	gc TTAATTAA CTT CAC GCG CCA GAG GGT G
G455	human annexin A5-HA	GGCAATTCGGTTTTAAAAGTT atggcacaggttctgagagggacc	GACATCGTATGGGTACTTAATTAA atcgtcctcgccgcacagcag	Gibson into P174 cut HpaI/PacI
